# A powdery mildew core effector protein targets host endosome tethering complexes HOPS and CORVET

**DOI:** 10.1101/2024.07.17.603885

**Authors:** Björn Sabelleck, Sohini Deb, Pietro D. Spanu, Hans Thordal-Christensen, Ralph Panstruga

## Abstract

Powdery mildew fungi are serious pathogens of many plant species. Their genomes encode extensive repertoires of secreted effector proteins that suppress host immunity. Here, we revised and analyzed the candidate secreted effector protein (CSEP) effectome of the barley powdery mildew fungus, *Blumeria hordei* (*Bh*) and identified seven CSEPs that are broadly conserved in powdery mildew fungal species, rendering them core effectors of these phytopathogens. We show that one of these, CSEP0214, interacts with the barley VPS18 protein, a core component of the CORVET and HOPS endosomal tethering complexes, mediating fusions of early endosomes and multivesicular bodies with the central vacuole, respectively. Overexpression of CSEP0214 and knockdown of either *VPS18*, HOPS-specific *VPS41* or CORVET-specific *VPS8* caused a block of the vacuolar pathway and the accumulation of the fluorescent vacuolar marker protein (SP)-RFP-AFVY in the endoplasmic reticulum. Co-immunoprecipitation and yeast two-hybrid experiments suggest that CSEP0214 blocks the interaction of VPS18 and VPS16, which are both core components of CORVET as well as HOPS. Additionally, expression of CSEP0214 blocked the hypersensitive cell death response associated with resistance gene-mediated immunity in barley, indicating that endomembrane traffic is required for this process. It also prevented callose deposition in cell wall appositions at attack sites and encasements of fungal infection structures. Our results indicate that this powdery mildew core effector is an essential immunity suppressor.

**One sentence summary:** The *Blumeria hordei* effector protein CSEP0214 interacts with barley VPS18, a core component of the CORVET and HOPS endosomal tethering complexes, thereby interfering with host endomembrane trafficking.
