## Supplementary Table 3 for "A powdery mildew core effector protein targets host endosome tethering complexes HOPS and CORVET"

### Sheet: Y2H hits
Results of the Y2H screen of bait CSEP0214 against a barley cDNA library (produced from barley (cv. Golden Promise and Margret) epidermal peels infected with Bh (isolate DH14 and K1), time points 0, 6, 12, 24, 48, 96 hpi). Selection on SC-L-W-H in the course of seven days. Appearing colonies were selected every day and transferred on new SC-L-W-H plates. To filter for strong interaction, approxim…
Colony number	growth after restreak	growth drop test SC-L-W	growth drop test SC-L-W-A	growth drop test SC-L-W-H	growth drop test SC-L-W-H+5 mM 3-AT	growth drop test SC-L-W-H+10 mM 3-AT	growth drop test SC-L-W-H+25 mM 3-AT	beta-Gal activity	PCR and purified	clipped sequence	gene ID	e-value
after 3 days
1	X	X	X	X	X	X	X	X	multiple bands
2	X	X	X	X	X	X	X	X	X	NGANGTATATAACTATCTATTCGATGATGAAGATACCCCACCAAACCCAAAAAAAGAGGGTGGGTCGAATCAAACAAGTTTGTACAAAAAAGTTGACGGCCGCCAAATATTGACCGTGGGAGGATTGCACCAGGTAGGCAGAAGTTATACATCTGTTGGGCACATGGCCCCCTTCTATGTGTTTCCCTGCGGACATGCCTTCCATGCGAATTGTTTGATCGCCCATGTAACTCGTTGCACCAGCCAAGTGCAAGCTGAGAGAATACTGAACCTTCAGAAGCAGCTAAGCTTGATGGACAGGAAAGCAGCAAAAGACAATGGCGGGACCGGGAACGGTGAACCTACTGTCAGTAGTACGCCATCAGTCGACAAGCTGAGGTCACAGCTGGACGACGCCGT…	HORVU.MOREX.r3.5HG0509400	7.9E-106
3	X	X	-	X	X	X	X		X	ANGANNGTATATAACTATCTATTCGATGATGAAGATACCCCACCAAACCCAAAAAAAGAGGGTGGGTCGAATCAAACAAGTTTGTACAAAAAAGTTGGCGGCCGCCCCGANNCGT		no significant hit
4	X	X	X	X	X	-	-	X	X	NTGANGTATATAACTATCTATTCGATGATGAAGATACCCCACCAAACCCAAAAAAAGAGGGTGGGTCGAATCAAACAAGTTTGTACAAAAAAGTTGGCGGCCGCCAATCAGTTCCCTCATCATCTGGCCTTGAAACCATCCTAACAACCAATCCAATGTACAGTGATATTCAGTTGAAAGAAGTGAACTACAATGCTACAGCAATGGACGAAAGCACCGAGTTCCTTCAGCTGATTCTTAGTGGCAATGATGAAGGCTACAATACTACAAGCGAACTGCAAGTTTGGGATGTTCTGGACTTCTACTTCTCAGAAAGCTTTTCTGATGTACAATTTGATAGCATAATGGGTTTTACAAGTGATGTCAGTACTTCTTCTCATGATTATATGAATATTGTTG…	HORVU.MOREX.r3.3HG0273790	0.0
5	X	X	-	X	-	-	-
6	X	X	-	X	X	-	-
7	X	X	-	X	X	X	X	X	X	NGANTGTATATAACTATCTATTCGATGATGAAGTATACCCCACCAAACCCAAAAAAAGAGGGTGGGTCGAATCANACAAGTTTGTACAAAAAAGTTGGCGGCCGCCGGNNNACAACTTTGTACAAAAAAGTTGGCGGCCGCCGCCGATTCCTGCGCCGGGTGTCCTAACCAGCAGATTTGCGCCACCGCCCCAAAGGGCCCAGATCCTGACTTGGTTGCTATTGCTGAGCGGATGGCTACGGTGAAACACAAGATACTGGTTTTGTCAGGAAAGGGAGGTGTTGGAAAGAGCACATTTTCTGCCCAGCTCTCATTTGCCCTAGCTGAAATGGACCATCAGGTTGGCCTCCTCGACATAGATATATGCGGCCCTAGCATCCCGAAAATGTTAGGCCTTGA…	HORVU.MOREX.r3.6HG0591820	0.0
8	X	X	X	X	X	-	-	X	X multiple bands	AGGACCTNNNTCCAGACAATCGACCGCGAGGCAGTGTTTGCGTATGCAGACGACCCTTGCAGCGCCAACTACCCTCTCATGAAGAAGATGCGTGCGGTGCTGGTGGAGCACGCCTTGGCCAACGGCGAGGCTGAGCGCAATGTGGAAACCTCGGTGTTTGCCAAGGTTGCCAAATTCGAGCAGGAGCTATGTGCTACACTACCTCAGGAGGTTGAGGCTGCTAGAGGTGCAGTGNAGAATGGCACCGCCGCAGAACCAAACCGTATCGTAGACTGCCGGTCATACCCTCTGTACCGGTTTGTGCGCGAGGAGCTGGGCACGGTGTACTTGACCGGAGAGAAGACACGGTCACCCGGGGACGGAGGTGGACAAGGTGTTTGTTGCTATGAACCAGGGTAA…	HORVU.MOREX.r3.2HG0132820	0.0
9	X	X	-	X	X	X	X	X	X	ANANGNATCTATCTATTCGATGATGAAGTATACCCCACCAAACCCAAAAAAAGAGGGTGGGTCGAATCANACAAGTTTGTACAAAAAAGTTGGCGGCCGCCCCGAGTCTTCTATTCGTTGTCCCGGCATTAATACAAACAAAAAATGTCCACATCAGATTCCGAGGAAATTGGCTGAGCAAGGCTGCCTACATTACTCGACCAATTGCCCCCATTGCGAGGAAGCTCTTTGGCAGATTGATCTCCCACATCATCAAGAATACTCGTGCAAACTTCGCTACACGAAATGTCAGTATTGTGGCCTAAAAACTTTGCGCTTTCGAGAGGCCGAGCACGCCAACGAATGTCCTGACGCACCAAGCCCATGTCGTTGGGTAGAGTATGGCTGTTCACACCAGAG…	BLGH_06626	0.0
10	X	X	-	X	-	-	-
11	X	X	-	X	-	-	-
12	-	-	-	-	-	-	-
13	-	-	-	-	-	-	-
14	X	X	-	X	X	X	X	X	X	TGANNGTATATAACTATCTATTCGATGATGAAGATACCCCACCAAACCCAAAAAAAGAGGGTGGGTCGAATCAAACAAGTTTGTACAAAAAAGTTGGCGGCCGCCAACTTCCAGAAGGAGGCGGCGAGGGCGAGCAGGGAGCGAAAGAGATGGAGAACGGCGGCAGCAAAGGCGACGTCCCGGAGGACGCCAACGACCATTGTCCTGGAACGCAGTCGGAGGAGGCGGGAAAGGCCGATTCCTGCGCCGGGTGTCCTAACCAGCAGATTTGCGCCACCGCCCCAAAGGGCCCAGATCCTGACTTGGTTGCTATTGCTGAGCGGATGGCTACGGTGAAACACAAGATACTGGTTTTGTCAGGAAAGGGAGGTGTTGGAAAGAGCACATTTTCTGCCCAGC…	HORVU.MOREX.r3.6HG0591820	0.0
15	X	X	-	X	-	-	-
16	X	X	X	X	X	X	X	X	X	ANGANGTATATAACTTATCTATTCCGATGATGAAGATACCCCACCAAACCCAAAAAAAGAGGGTGGGTCGAATCAAACAAGTTTGTACAAAAAAGTTGACGGCCGCCAAATATTGACCGTGGGAGGATTGCACCAGGTAGGCAGAAGTTATACATCTGTTGGGCACATGGCCCCCTTCTATGTGTTTCCCTGCGGACATGCCTTCCATGCGAATTGTTTGATCGCCCATGTAACTCGTTGCACCAGCCAAGTGCAAGCTGAGAGAATACTGAACCTTCAGAAGCAGCTAAGCTTGATGGACAGGAAAGCAGCAAAAGACAATGGCGGGACCGGGAACGGTGAACCTACTGTCAGTAGTACGCCATCAGTCGACAAGCTGAGGTCACAGCTGGACGACGC…	HORVU.MOREX.r3.5HG0509400	7.9E-106
17	X	X	-	X	X	X	X		multiple bands
18	X	X	-	X	-	-	-
19	X	X	-	X	-	-	-
20	X	X	X	X	-	-	-	X	X	NCNATGGAAGATGTATATAACTATCTATTCGATGATGAAGATACCCCACCAAACCCAAAAAAAGAGGGTGGGTCGAATCAAACAAGTTTGTACAAAAAAGTTGGCGGCCGCCGTGATATCAGTTGAAAGAAGTGAACTACAATGCTACAGCAATGGACGAAAGCACCGAGTTCCTTCAGCTGATTCTTAGTGGCAATGATGAAGGCTACAATACTACAAGCGAACTGCAAGTTTGGGATGTTCTGGACTTCTACTTCTCAGAAAGCTTTTCTGATGTACAATTTGATAGCATAATGGGTTTTACAAGTGATGTCAGTACTTCTTCTCATGATTATATGAATATTGTTGACTTGGTAGAGCGGCCTGTGGCACTCCTGTCTCTCAATGAGACAGAGGAAT…	HORVU.MOREX.r3.3HG0273790	0.0
21	X	X	-	X	X	X	X		X	TGNNNAGGATTGCACCAGGNAGGCAGAAGTTATACATCTGTTGGGCACATGGCCCCCTTCTATGTGTTTCCCTGCGNGACATGCCTTCCATGCGAATTGTTTGATCGCCCATGNAACTCGTTGCACCAGCCAAGAGCAAGCTGAGAGAATACTGAACCTTCAGAAGCAGCTAAGCTTGATGGACAGGAAAGCAGCAAAAGACAATGGCGGGACCGGGAACGGTGAACCTACTGTCAGTAGTACGCCATCAGTCGACAAGCTGAGGTCACAGCTGGACGACGCCGTGGCGAGCGAGTGCCCCTTCTGCGGCGACCTGATGATCAAGGAGATCTCGCTGCCTTTCGTTCTCCCCGGAGAGTCGGCCGAGAAGGCCTCGTGGGAGATCAAGCCGCAGCCGGC…	HORVU.MOREX.r3.5HG0509400	6.7E-106
22	X	X	X	X	X	X	X	X	X	ANGANGTATATAACTATCTATTCGATGATGAAGANACCCCACCAAACCCAAAAAAAGAGGGTGGGTCGAATCAAACAAGTTTGTACAAAAAAGTTGACGGCCGCCAAATATTGACCGTGGGAGGATTGCACCAGGTAGGCAGAAGTTATACATCTGTTGGGCACATGGCCCCCTTCTATGTGTTTCCCTGCGGACATGCCTTCCATGCGAATTGTTTGATCGCCCATGTAACTCGTTGCACCAGCCAAGTGCAAGCTGAGAGAATACTGAACCTTCAGAAGCAGCTAAGCTTGATGGACAGGAAAGCAGCAAAAGACAATGGCGGGACCGGGAACGGTGAACCTACTGTCAGTAGTACGCCATCAGTCGACAAGCTGAGGTCACAGCTGGACGACGCCG…	HORVU.MOREX.r3.5HG0509400	7.8E-106
23	X	X	X	X	X	X	-	X	X	NGANNGTATATAACTATCTATTCGATGATGAAGATACCCCACCAAACCCAAAAAAAGAGGGTGGGTCGAATCAAACAAGTTTGTACAAAAAAGTTGGCGGCCGCCCGCAGGAGTTTCATACATTCCACAAGACCACTGAAATACTGGAAGACTCCCAATCTCAAGAGATTGCATTCCACGACACAGCGCTCGGGTCAACGCTAGTAGCTCATCAAAATGTCCACTGTACTGCCGCAGTATCAGCTGGAGACATTGGAATCGCTGAAGTCAGCTTGTTGCATGGTGAATCTGACACATCAGCTACCAGTTTACTGCCAGTGTCATTCTTGTCATGCAGTCCTAGATCTATGGTTCCAATATCAGTTCCCTCATCATCTGGCCTTGAAACCATCCTAACAA…	HORVU.MOREX.r3.3HG0273790	0.0
24	X	X	-	X	X	-	-
25	X	X	X	X	X	X	X	X	X	TGGGANGANGTATATAACTATCTATTCGATGATGAAGATACCCCACCAAACCCAAAAAAAGAGGGTGGGTCGAATCAAACAAGTTTGTACAAAAAAGTTGGCGGCCGCCAAATATTGACCGTGGGAGGATTGCACCAGGTAGGCAGAAGTTATACATCTGTTGGGCACATGGCCCCCTTCTATGTGTTTCCCTGCGGACATGCCTTCCATGCGAATTGTTTGATCGCCCATGTAACTCGTTGCACCAGCCAAGTGCAAGCTGAGAGAATACTGAACCTTCAGAAGCAGCTAAGCTTGATGGACAGGAAAGCAGCAAAAGACAATGGCGGGACCGGGAACGGTGAACCTACTGTCAGTAGTACGCCATCAGTCGACAAGCTGAGGTCACAGCTGGACGAC…	HORVU.MOREX.r3.5HG0509400	7.8E-106
26	X	X	X	X	X	X	X	X	X	CTTNTNACTATTTACGATGATGAAGNNGACCCCACCAAACCCAAAAAAAGAGGGTGGGTCGAATCAAACAAGTTNNGTACAAAAAAGNNGGCGGCCGCCAAATATNNGACCGTGGGAGGATCGCACCAGGTAGGCAGAAGTTATACATCTGTTGGGCACATGGCCCCCTTCTATGTGTTTCCCTGCGGACATGCCTTCCATGCGAATTGTTTGATCGCCCATGTAACTCGTTGCACCAGCCAAGTGCAAGCTGAGAGAATACTGAACCTTCAGAAGCAGCTAAGCTTGATGGACAGGAAAGCAGCAAAAGACAATGGCGGGACCGGGAACGGTGAACCTACTGTCAGTAGTACGCCATCAGTCGACAAGCTGAGGTCACAGCTGGACGACGCCGTGGCG…	HORVU.MOREX.r3.5HG0509400	5.9E-106
27	X	X	X	X	X	X	X	X	X	GANNGTATATAACTATCTATTCGATGATGAAGATACCCCACCAAACCCAAAAAAAGAGGGTGGGTCGAATCAAACAAGTTTGTACAAAAAAGTTGGCGGCCGCCCAGCAAAGAAGCTGCTTTGTGGGCACTTGTTCCATGTACATTGTTTGAGGTCATGGCTAGAGCGCCAACATACTTGCCCAACATGTAGAGCTCCAATTATCCCCCCAGATAATGGACGTGCAGCATCAGCACGACAGCATGGAGCTCAACCTGGAGTTCAGCCTGGTGCAGGTGCTGGTACTCCAAATTCAGGAGGAGCACCAACTGAGAACGTGAACATGCGTCAAGCAAAACTTGAGGCTGCTGCTTCAGCTGCTTCCTTGTATGGGAGATCATTTGCTTATCCTCCAGTGAA…	HORVU.MOREX.r3.7HG0674480	2.6E-102
28	X	X	-	X	X	X	X		X	NANGGATGATGTATATAACTATCTATTCGATGATGAAGATACCCCACCAAACCCAAAAAAAGAGGGTGGGTCGAATCAAACAAGTTTGTACAAAAAAGTTGGCGGCCGCCAACTTCCAGAAGGAGGCGGCGAGGGCGAGCAGGGAGCGAAAGAGATGGAGAACGGCGGCAGCAAAGGCGACGTCCCGGAGGACGCCAACGACCATTGTCCTGGAACGCAGTCGGAGGAGGCGGGAAAGGCCGATTCCTGCGCCGGGTGTCCTAACCAGCAGATTTGCGCCACCGCCCCAAAGGGCCCAGATCCTGACTTGGTTGCTATTGCTGAGCGGATGGCTACGGTGAAACACAAGATACTGGTTTTGTCAGGAAAGGGAGGTGTTGGAAAGAGCACATTTTCTGC…	HORVU.MOREX.r3.6HG0591820	0.0
29	X	X	X	X	X	-	-	X	X	NATGGATGANGTATATAACTATCTATTCGATGATGAAGATACCCCACCAAACCCAAAAAAAGAGGGTGGGTCGAATCAAACAAGTTTGTACAAAAAAGTTGGCGGCCGCCCTGGCCTTGAAACCATCCTAACAACCAATCCAATGTACAGTGATATTCAGTTGAAAGAAGTGAACTACAATGCTACAGCAATGGACGAAAGCACCGAGTTCCTTCAGCTGATTCTTAGTGGCAATGATGAAGGCTACAATACTACAAGCGAACTGCAAGTTTGGGATGTTCTGGACTTCTACTTCTCAGAAAGCTTTTCTGATGTACAATTTGATAGCATAATGGGTTTTACAAGTGATGTCAGTACTTCTTCTCATGATTATATGAATATTGTTGACTTGGTAGAGCG…	HORVU.MOREX.r3.3HG0273790	0.0
30	X	X	-	X	X	X	X	X	X	NNGNATATAACTATCTATTCGATGATGAAGATACCCCACCAAACCCAAAAAAAGAGGGTGGGTCGAATCNNNCAAGTTTGTACAAAAAAGTTGGCGGCCGCCAAGGCACCGGCAGCAAGCAGTCTATTCATCTCAGATCTGAAGTTCATCCCCTCTCCCGGTGTTCTGTTCCCAGCTTGGATCCTTCATCGAGGACGAGGACCGTTCCTCTCCAAGTTGTGATTGATCGCATCGGCAGCTTCTTACATCATCAGCGATTAATGGCCACCGGAGGCGTAACCCTGGAGAGCCTACCGAACGAGCTACCATTAGACTTCTTGAACAAAATCACAAGGAACTTCTCCGATGAGCTACTACTTGGTCAGGGCGCATTCGGGTCAGTTTATAAGGGGATCCTGG…	HORVU.MOREX.r3.2HG0132360	6.7E-147
31	X	X	-	X	-	-	-
32	X	X	-	X	-	-	-
33	X	X	-	X	-	-	-
34	X	X	-	X	-	-	-
35	X	X	X	X	X	X	-	X	X	CNNNAGGNAGTTTCATACATTCCACAAGACCACTGAAATACTGGAAGACTCCCAATCTCAAGAGATTGCATTCCACGACACAGCGCTCGGGTCAACGCTAGTAGCTCATCAAAATGTCCACTGTACTGCCGCAGTATCAGCTGGAGACATTGGAATCGCTGAAGTCAGCTTGTTGCATGGTGAATCTGACACATCAGCTACCAGTTTACTGCCAGTGTCATTCTTGTCATGCAGTCCTAGATCTATGGTTCCAATATCAGTTCCCTCATCATCTGGCCTTGAAACCATCCTAACAACCAATCCAATGTACAGTGATATTCAGTTGAAAGAAGTGAACTACAATGCTACAGCAATGGACGAAAGCACCGAGTTCCTTCAGCTGATTCTTAGTGGCAATGA…	HORVU.MOREX.r3.3HG0273790	0.0
36	X	X	-	X	X	X	-
37	X	X	-	X	-	-	-
38	X	X	X	X	X	X	-	X	X	NGANNGTATATAACTATCTATTCGATGATGAAGATACCCCACCAAACCCAAAAAAAGAGGGTGGGTCGAATCAAACAAGTTTGTACAAAAAAGTTGGCGGCCGCCTGGAAGACTCCCAATCTCAAGAGATTGCATTCCACGACACAGCGCTCGGGTCAACGCTAGTAGCTCATCAAAATGTCCACTGTACTGCCGCAGTATCAGCTGGAGACATTGGAATCGCTGAAGTCAGCTTGTTGCATGGTGAATCTGACACATCAGCTACCAGTTTACTGCCAGTGTCATTCTTGTCATGCAGTCCTAGATCTATGGTTCCAATATCAGTTCCCTCATCATCTGGCCTTGAAACCATCCTAACAACCAATCCAATGTACAGTGATATTCAGTTGAAAGAAGTGA…	HORVU.MOREX.r3.3HG0273790	0.0
39	X	X	-	X	X	-	-
40	-	-	-	-	-	-	-
41	X	X	-	X	X	X	X	X	X	NNCTACATGGATGATGTATATAACTATCTATTCGATGATGAAGATACCCCACCAAACCCAAAAAAAGAGGGTGGGTCGAATCAAACAAGTTTGTACAAAAAAGTTGGCGGCCGCCAAGGAGAGGAACTTCCAGAAGGAGGCGGCGAGGGCGAGCAGGGAGCGAAAGAGATGGAGAACGGCGGCAGCAAAGGCGACGTCCCGGAGGACGCCAACGACCATTGTCCTGGAACGCAGTCGGAGGAGGCGGGAAAGGCCGATTCCTGCGCCGGGTGTCCTAACCAGCAGATTTGCGCCACCGCCCCAAAGGGCCCAGATCCTGACTTGGTTGCTATTGCTGAGCGGATGGCTACGGTGAAACACAAGATACTGGTTTTGTCAGGAAAGGGAGGTGTTGGAAAG…	HORVU.MOREX.r3.6HG0591820	0.0
42	X	X	-	X	-	-	-
43	X	X	-	X	-	-	-
44	X	X	X	X	X	X	X	X	X	NGANGTATATAACTATCTATTCGATGATGAAGATACCCCACCAAACCCAAAAAAAGAGGGTGGGTCGAATCAAACAAGTTTGTACAAAAAAGTTGGCGGCCGCCAGGCCCCCTTCTATGTGTTTCCCTGCGGACATGCCTTCCATGCGAATTGTTTGATCGCCCATGTAACTCGTTGCACCAGCCAAGTGCAAGCTGAGAGAATACTGAACCTTCAGAAGCAGCTAAGCTTGATGGACAGGAAAGCAGCAAAAGACAATGGCGGGACCGGGAACGGTGAACCTACTGTCAGTAGTACGCCATCAGTCGACAAGCTGAGGTCACAGCTGGACGACGCCGTGGCGAGCGAGTGCCCCTTCTGCGGCGACCTGATGATCAAGGAGATCTCGCTGCCTTTCGT…	HORVU.MOREX.r3.5HG0509400	7.2E-106
45	X	X	X	X	X	-	-		X	bad sequencing quality
46	X	X	X	X	X	X	X	X	X	NGANGTATATAACTATCTATTCGATGATGAAGANACCCCACCAAACCCAAAAAAAGAGGGTGGGTCGAATCAAACAAGTTTGTACAAAAAAGTTGACGGCCGCCAAATATTGACCGTGGGAGGATTGCACCAGGTAGGCAGAAGTTATACATCTGTTGGGCACATGGCCCCCTTCTATGTGTTTCCCTGCGGACATGCCTTCCATGCGAATTGTTTGATCGCCCATGTAACTCGTTGCACCAGCCAAGTGCAAGCTGAGAGAATACTGAACCTTCAGAAGCAGCTAAGCTTGATGGACAGGAAAGCAGCAAAAGACAATGGCGGGACCGGGAACGGTGAACCTACTGTCAGTAGTACGCCATCAGTCGACAAGCTGAGGTCACAGCTGGACGACGCCGT…	HORVU.MOREX.r3.5HG0509400	7.8E-106
47	X	X	X	X	X	X	-	X	X	ANGGANGATGTATATAACTATCTATTCGATGATGAAGATACCCCACCAAACCCAAAAAAAGAGGGTGGGTCGAATCAAACAAGTTTGTACAAAAAAGTTGGCGGCCGCCCGCAGNNAGTTTCATACATTCCACAAGACCACTGAAATACTGGAAGACTCCCAATCTCAAGAGATTGCATTCCACGACACAGCGCTCGGGTCAACGCTAGTAGCTCATCAAAATGTCCACTGTACTGCCGCAGTATCAGCTGGAGACATTGGAATCGCTGAAGTCAGCTTGTTGCATGGTGAATCTGACACATCAGCTACCAGTTTACTGCCAGTGTCATTCTTGTCATGCAGTCCTAGATCTATGGTTCCAATATCAGTTCCCTCATCATCTGGCCTTGAAACCATCCT…	HORVU.MOREX.r3.3HG0273790	0.0
48	X	X	-	X	X	X	X	X	X	NNCTACATGGANGATGTATATAACTATCTATTCGATGATGAAGATACCCCACCAAACCCAAAAAAAGAGGGTGGGTCGAATCAAACAAGTTTGTACAAAAAAGTTGGCGGCCGCCAGCAGTCTATTCATCTCAGATCTGAAGTTCATCCCCTCTCCCGGTGTTCTGTTCCCAGCTTGGATCCTTCATCGAGGACGAGGACCGTTCCTCTCCAAGTTGTGATTGATCGCATCGGCAGCTTCTTACATCATCAGCGATTAATGGCCACCGGAGGCGTAACCCTGGAGAGCCTACCGAACGAGCTACCATTAGACTTCTTGAACAAAATCACAAGGAACTTCTCCGATGAGCTACTACTTGGTCAGGGCGCATTCGGGTCAGTTTATAAGGGGATCCTGGAC…	HORVU.MOREX.r3.2HG0132360	6.7E-147
49	-	-	-	-	-	-	-
50	X	X	-	X	X	X	X	X	X	NANGGAAGATGTATATAACTATCTATTCGATGATGAAGATACCCCACCAAACCCAAAAAAAGAGGGTGGGTCGAATCAAACAAGTTTGTACAAAAAAGTTGGCGGCCGCCAAGAGATGGAGAACGGCGGCAGCAAAGGCGACGTCCCGGAGGACGCCAACGACCATTGTCCTGGAACGCAGTCGGAGGAGGCGGGAAAGGCCGATTCCTGCGCCGGGTGTCCTAACCAGCAGATTTGCGCCACCGCCCCAAAGGGCCCAGATCCTGACTTGGTTGCTATTGCTGAGCGGATGGCTACGGTGAAACACAAGATACTGGTTTTGTCAGGAAAGGGAGGTGTTGGAAAGAGCACATTTTCTGCCCAGCTCTCATTTGCCCTAGCTGAAATGGACCATCAGGT…	HORVU.MOREX.r3.6HG0591820	0.0
51	X	X	-	X	X	X	-
52	-	-	-	-	-	-	-
53	X	X	-	X	X	X	-	X
54	X	X	-	X	-	-	-	X
after 4 days
55	X	X	-	X	X	X	X	X	X	NNGGATGATGTATATAACTATCTATTCGATGATGAAGATACCCCACCAAACCCAAAAAAAGAGGGTGGGTCGAATCAAACAAGTTTGTACAAAAAAGTTGGCGGCCGCCAGCAGTCTATTCATCTCAGATCTGAAGTTCATCCCCTCTCCCGGTGTTCTGTTCCCAGCTTGGATCCTTCATCGAGGACGAGGACCGTTCCTCTCCAAGTTGTGATTGATCGCATCGGCAGCTTCTTACATCATCAGCGATTAATGGCCACCGGAGGCGTAACCCTGGAGAGCCTACCGAACGAGCTACCATTAGACTTCTTGAACAAAATCACAAGGAACTTCTCCGATGAGCTACTACTTGGTCAGGGCGCATTCGGGTCAGTTTATAAGGGGATCCTGGACGATGGT…	HORVU.MOREX.r3.2HG0132360	6.7E-147
56	X	X	-	X	-	-	-
57	X	X	-	X	-	-	-
58	X	X	-	X	-	-	-
59	X	X	-	X	X	X	X	X	X	NGANNGTATATAACTATCTATTCGATGATGAAGATACCCCACCAAACCCAAAAAAAGAGGGTGGGTCGAATCAAACAAGTTTGTACAAAAAAGTTGGCGGCCGCCAAGGCACCGGCAGCAAGCAGTCTATTCATCTCAGATCTGAAGTTCATCCCCTCTCCCGGTGTTCTGTTCCCAGCTTGGATCCTTCATCGAGGACGAGGACCGTTCCTCTCCAAGTTGTGATTGATCGCATCGGCAGCTTCTTACATCATCAGCGATTAATGGCCACCGGAGGCGTAACCCTGGAGAGCCTACCGAACGAGCTACCATTAGACTTCTTGAACAAAATCACAAGGAACTTCTCCGATGAGCTACTACTTGGTCAGGGCGCATTCGGGTCAGTTTATAAGGGGATCC…	HORVU.MOREX.r3.2HG0132360	6.8E-147
60	X	X	-	-	-	-	-
61	X	X	-	X	X	X	X		X	NTGANNGTATATAACTATCTATTCGATGATGAAGATACCCCACCAAACCCAAAAAAAGAGGGTGGGTCGAATCNNNCAAGTTTGTACAAAAAAGTTGGCGGCCGCCAACTTCCAGAAGGAGGCGGCGAGGGCGAGCAGGGAGCGAAAGAGATGGAGAACGGCGGCAGCAAAGGCGACGTCCCGGAGGACGCCAACGACCATTGTCCTGGAACGCAGTCGGAGGAGGCGGGAAAGGCCGATTCCTGCGCCGGGTGTCCTAACCAGCAGATTTGCGCCACCGCCCCAAAGGGCCCAGATCCTGACTTGGTTGCTATTGCTGAGCGGATGGCTACGGTGAAACACAAGATACTGGTTTTGTCAGGAAAGGGAGGTGTTGGAAAGAGCACATTTTCTGCCCAG…	HORVU.MOREX.r3.6HG0591820	0.0
62	X	X	-	X	-	-	-
63	X	X	-	X	-	-	-
64	X	X	-	X	-	-	-
65	X	X	-	X	-	-	-
66	X	X	-	X	-	-	-
67	X	X	-	X	-	-	-
68	X	X	-	X	-	-	-
69	X	X	-	X	-	-	-
70	X	(-)	-	X	-	-	-
71	X	X	-	X	-	-	-	X
72	X	X	-	X	-	-	-
73	X	X	X	X	-	-	-		X	NTGANNGTATATAACTATCTATTCGATGATGAAGATACCCCACCAAACCCAAAAAAAGAGGGTGGGTCGAATCAAACAAGTTTGTACAAAAAAGTTGGCGGCCGCCACTTCAAGTCATATGTAACGGCGTTAAATGAAGATCCTGAGCAATACAGGGCTGATGCACAAAGGATGGAAGAGTGGGCACGCTCACAAAATGGTAATCTGTTAGTTGAATTTTCTTCCAGAGATGGGGAAATAGAGTCCATTCTGAAAGATATATCAGAAAGGGCCCAGGGTAAGGGAAACTTCAGCTACAGCCGGTTCTTTGCTGTTGGCTTGTTCCGTTTGCTTGAGCTCTCAAATGCGACGGAGCCAACCGTACTGGACAAGCTTTGCGCTGCTCTAAACATCAATAAA…	HORVU.MOREX.r3.2HG0135590	0.0
74	X	X	X	X	-	-	-	X	X	bad sequencing quality
75	X	X	X	X	X	X	X	X	X	ATGGANGANGTATATAACTATCTATTCGATGATGAAGATACCCCACCAAACCCAAAAAAAGAGGGTGGGTCGAATCAAACAAGTTTGTACAAAAAAGTTGGCGGCCGCCAGGCCCCCTTCTATGTGTTTCCCTGCGGACATGCCTTCCATGCGAATTGTTTGATCGCCCATGTAACTCGTTGCACCAGCCAAGTGCAAGCTGAGAGAATACTGAACCTTCAGAAGCAGCTAAGCTTGATGGACAGGAAAGCAGCAAAAGACAATGGCGGGACCGGGAACGGTGAACCTACTGTCAGTAGTACGCCATCAGTCGACAAGCTGAGGTCACAGCTGGACGACGCCGTGGCGAGCGAGTGCCCCTTCTGCGGCGACCTGATGATCAAGGAGATCTCGCTGCCT…	HORVU.MOREX.r3.5HG0509400	7.4E-106
76	X	X	-	X	X	-	-
77	X	X	-	X	-	-	-
78	X	X	-	X	X	X	-
79	X	X	-	X	-	-	-
80	X	X	-	X	-	-	-
81	X	X	-	X	X	X	X	X	X multiple bands	NGANNGTATATAACTATCTATTCGATGATGAAGATACCCCACCAAACCCAAAAAAAGAGGGTGGGTCGAATCNNNCAAGTTTGTACAAAAAAGTTGGCGGCCGCCAAGCGNGTCACATTTCATTCTCAGAAACACAAGGATCAAGGATCGAGATCGCCGTGACGTGTGTCCCGCTGGTGTCGGGGTATGTACACCCGCCACAGCTAGGCCTGCCCGACGTAGGCGATGCGAATATCAGCTGCAACCCGGCAGGTCCCCACCTGGTGTGCGTGCTTCCTCCCACCCTCAGCACCTCCTACTGCATACCGGCTTGATTCATGAGCCACCTCTGTGCCATTACGATAGCTGCTTAGAGCCTCCCCATTTGAGATACAAGGTGTTCTGTATTTGCCTGGAGAC…	HORVU.MOREX.r3.5HG0444370	0.0
82	X	X	X	X	X	X	X	X	X	CNANNCTATTTCGATGATGAAGNNACCCCACCAAACCCAAAAAAAGAGGGTGGGTCGAATCAAACAAGTTTNGTACAAAAAAGTNGGCGGCCGCCAAATATNGACCGTGGGAGGATNGCACCAGGTAGGCAGAAGTTATACATCTGTTGGGCACATGGCCCCCTTCTATGTGTTTCCCTGCGGACATGCCTTCCATGCGAATTGTTTGATCGCCCATGTAACTCGTTGCACCAGCCAAGTGCAAGCTGAGAGAATACTGAACCTTCAGAAGCAGCTAAGCTTGATGGACAGGAAAGCAGCAAAAGACAATGGCGGGACCGGGAACGGTGAACCTACTGTCAGTAGTACGCCATCAGTCGACAAGCTGAGGTCACAGCTGGACGACGCCGTGGCGAGCGA…	HORVU.MOREX.r3.5HG0509400	7.8E-106
83	X	X	-	X	-	-	-
84	X	X	X	X	X	X	X	X	X	NGANNGTATATAACNATCNTATTTCGATGATGAAGATACCCCACCAAACCCAAAAAAAGAGGGTGGGTCGAATCAAACAAGTTTGTACAAAAAAGTTGGCGGCCGCCCAGCAAAGAAGCTGCTTNGTGGGCACTTGTTCCATGTACATTGTTTGAGGTCATGGCTAGAGCGCCAACATACTTGCCCAACATGTAGAGCTCCAATTATCCCCCCAGATAATGGACGTGCAGCATCAGCACGACAGCATGGAGCTCAACCTGGAGTTCAGCCTGGTGCAGGTGCTGGTACTCCAAATTCAGGAGGAGCACCAACTGAGAACGTGAACATGCGTCAAGCAAAACTTGAGGCTGCTGCTTCAGCTGCTTCCTTGTATGGGAGATCATTTGCTTATCCTCCAGT…	HORVU.MOREX.r3.7HG0674480	2.6E-102
85	X	X	-	X	-	-	-
86	X	X	-	X	-	-	-
87	X	X	-	-	-	-	-
88	X	X	-	-	-	-	-
89	X	(-)	-	X	-	-	-
90	X	X	-	X	-	-	-
91	X	X	X	X	X	X	-		X	TGANNGTATATAACTATCTATTCGATGATGAAGTATACCCCACCAAACCCAAAAAAAGAGGGTGGGTCGAATCANACAAGTTTGTACAAAAAAGTTGGCGGCCGCCTGGAAGACTCCCAATCTCAAGAGATTGCATTCCACGACACAGCGCTCGGGTCAACGCTAGTAGCTCATCAAAATGTCCACTGTACTGCCGCAGTATCAGCTGGAGACATTGGAATCGCTGAAGTCAGCTTGTTGCATGGTGAATCTGACACATCAGCTACCAGTTTACTGCCAGTGTCATTCTTGTCATGCAGTCCTAGATCTATGGTTCCAATATCAGTTCCCTCATCATCTGGCCTTGAAACCATCCTAACAACCAATCCAATGTACAGTGATATTCAGTTGAAAGAAGTG…	HORVU.MOREX.r3.3HG0273790	0.0
92	X	X	-	X	-	-	-
93	X	X	-	X	-	-	-
94	X	X	-	X	-	-	-
95	X	X	-	X	-	-	-
96	X	X	-	X	-	-	-
97	X	X	-	X	-	-	-
98	X	X	-	X	-	-	-
99	X	X	-	X	-	-	-	X
100	X	X	-	X	X	X	X	X	X	ANNGTATATAACTATCTATTCGATGATGAAGATACCCCACCAAACCCAAAAAAAGAGGGTGGGTCGAATCAAACAAGTTTGTACAAAAAAGTTGGCGGCCGCCAGCAGTCTATTCATCTCAGATCTGAAGTTCATCCCCTCTCCCGGTGTTCTGTTCCCAGCTTGGATCCTTCATCGAGGACGAGGACCGTTCCTCTCCAAGTTGTGATTGATCGCATCGGCAGCTTCTTACATCATCAGCGATTAATGGCCACCGGAGGCGTAACCCTGGAGAGCCTACCGAACGAGCTACCATTAGACTTCTTGAACAAAATCACAAGGAACTTCTCCGATGAGCTACTACTTGGTCAGGGCGCATTCGGGTCAGTTTATAAGGGGATCCTGGACGATGGTGGGGTG…	HORVU.MOREX.r3.2HG0132360	6.7E-147
101	X	X	-	X	-	-	-
102	X	X	-	X	-	-	-
103	X	X	-	X	-	-	-
104	X	X	-	X	-	-	-
105	X	X	-	X	-	-	-
106	X	X	X	X	X	-	-	X	X	GANTGTANATAACTATCTATTCGATGATGAAGTATACCCCACCAAACCCAAAAAAAGAGGGTGGGTCGAATCANACAAGTTTGTACAAAAAAGTTGGCGGCCGCCCACAACCATACGCGATGGAATTGTCAGCGGTATTCAGAAGACTCGGAAATTGCATGGAGATGTTCCGATCATGGTCACAGGGCATTCAATGGGGGCAGCTATGGCTTCATTTTGTGCACTTGATCTTGTTGTGAACTACGGGTTAGATGATGTAAAGCTGATGACATTTGGGCAACCTCGCGTCGGCAATGCTGCTTTTGCTTCTTACTTCAAGAGATACTTGCCTCATGCCATTCGAGTTACTCACGCAAATGATATCGTCCCTCACCTGCCACCGTACTTCTCGTTCTTCCC…	HORVU.MOREX.r3.3HG0314780	0.0
107	X	X	-	X	-	-	-
108	X	X	-	X	-	-	-
109	X	X	X	X	X	X	-		X	NGANNGTATATAACTATCTATTCGATGATGAAGATACCCCACCAAACCCAAAAAAAGAGGGTGGGTCGAATCANACAAGTTTGTACAAAAAAGTTGGCGGCCGCCAACCTGGTGTCACACTGGNNGCTCAGACGAGAACACCCTTGGCTCCTACACCTTTGACGGGGTGGGCAAGCCACGCGACCTGTATGAGAAGCTCCGCATCCCCGTCGACAACCTATTCTTTGCGGGGGAGGCGACGAGCGTCCAGTACACGGGCACGGTGCATGGCGCCTTCTCCACGGGGGAGATGGCGGCCGAGGAGTGCAGGATGAGGGTCCTGGAGAAGTTCAGGGAGCTGGACATGCTGGAGATGTGCCACCCGATGGCCGAGCAAACGGCCACCGTCTCCGTCCCGCT…	HORVU.MOREX.r3.2HG0194790	0.0
110	X	X	X	X	X	X	-		X	bad sequencing quality
111	X	X	-	X	-	-	-
112	X	X	-	X	-	-	-
113	X	X	-	X	-	-	-
114	X	X	-	X	X	X	X	X	multiple bands
115	X	X	-	X	-	-	-
116	X	X	-	X	-	-	-	X
117	X	X	-	X	X	X	X	X	X	GNNGGACGAATCANACAAGTTTGTACAAAAAAGTTGGCGGCCGCCCCGAGTCTTCTATTCGTTGTCCCGGCATTAATACAAACAAAAAATGTCCACATCAGATTCCGAGGAAATTGGCTGAGCAAGGCTGCCTACATTACTCGACCAATTGCCCCCATTGCGAGGAAGCTCTTTGGCAGATTGATCTCCCACATCATCAAGAATACTCGTGCAAACTTCGCTACACGAAATGTCAGTATTGTGGCCTAAAAACTTTGCGCTTTCGAGAGGCCGAGCACGCCAACGAATGTCCTGACGCACCAAGCCCATGTCGTTGGGTAGAGTATGGCTGTTCACACCAGAGTCTTCGGAGGGAGCTCTCGCAGCACGATGAGTCGTGCAGCTTTCGTCACATGGGCA…	BLGH_06626	0.0
118	X	X	-	X	-	-	-	X
119	X	X	-	X	-	-	-
120	X	X	-	X	X	X	X	X	X	AANNNAAGAGGGTGGGTCGAATCATACAAGTTTGTACAAAAAAGTTGGCGGCCGCCAAGAGATGGAGAACGGCGTNCAGCAAAGGCGACGTCCCGGAGGACGCCAACGACCATTGTCCTGGAACGCAGTCGGAGGAGGCGGGAAAGGCCGATTCCTGCGCCGGGTGTCCTAACCAGCAGATTTGCGCCACCGCCCCAAAGGGCCCAGATCCTGACTTGGTTGCTATTGCTGAGCGGATGGCTACGGTGAAACACAAGATACTGGTTTTGTCAGGAAAGGGAGGTGTTGGAAAGAGCACATTTTCTGCCCAGCTCTCATTTGCCCTAGCTGAAATGGACCATCAGGTTGGCCTCCTCGACATAGATATATGCGGCCCTAGCATCCCGAAAATGTTAGGCC…	HORVU.MOREX.r3.6HG0591820	0.0
121	X	X	-	X	X	-	-
122	X	X	-	X	-	-	-
123	X	X	-	X	-	-	-
124	X	X	-	X	-	-	-
125	X	X	X	X	X	-	-	X	multiple bands
126	X	X	-	X	-	-	-	X
127	X	X	-	X	-	-	-
128	X	X	X	X	X	-	-	X	X	NNNNAGAGGGTGGNNCGAATCANACAAGTTTGTACAAAAAAGTTGGCGGCCGCCGTGATATTCAGTTGAAAGAAGTGAACTACAATGCTACAGCAATGGACGAAAGCACCGAGTTCCTTCAGCTGATTCTTAGTGGCAATGATGAAGGCTACAATACTACAAGCGAACTGCAAGTTTGGGATGTTCTGGACTTCTACTTCTCAGAAAGCTTTTCTGATGTACAATTTGATAGCATAATGGGTTTTACAAGTGATGTCAGTACTTCTTCTCATGATTATATGAATATTGTTGACTTGGTAGAGCGGCCTGTGGCACTCCTGTCTCTCAATGAGACAGAGGAATCAAATAATGCAACCAATAAGGCTCCAGTCGACTACAGTACAATGGACCCTGATGACA…	HORVU.MOREX.r3.3HG0273790	0.0
129	X	X	-	-	-	-	-
130	X	X	-	X	-	-	-	X
131	-	-	-	-	-	-	-
132	X	X	-	X	-	-	-
133	X	X	-	X	-	-	-
134	X	X	-	X	-	-	-
135	X	X	-	X	-	-	-	X
136	X	X	-	X	-	-	-	X
137	X	X	-	X	-	-	-
138	X	X	-	X	X	X	X		X	TGANNGTATATAACTATCTATTCGATGATGAAGATACCCCACCAAACCCAAAAAAAGAGGGTGGGTCGAATCNNNCAAGTTTGTACAAAAAAGTTGGCGGCCGCCCCGAGTCTTCTATTCGTTGTCCCGGCATTAATACAAACAAAAAATGTCCACATCAGATTCCGAGGAAATTGGCTGAGCAAGGCTGCCTACATTACTCGACCAATTGCCCCCATTGCGAGGAAGCTCTTTGGCAGATTGATCTCCCACATCATCAAGAATACTCGTGCAAACTTCGCTACACGAAATGTCAGTATTGTGGCCTAAAAACTTTGCGCTTTCGAGAGGCCGAGCACGCCAACGAATGTCCTGACGCACCAAGCCCATGTCGTTGGGTAGAGTATGGCTGTTCACACC…	BLGH_06626	0.0
139	X	X	-	X	-	-	-
after 5 days
140	X	X	-	X	-	-	-
141	X	X	-	X	-	-	-
142	X	X	-	X	-	-	-	X
143	X	X	-	X	-	-	-
144	X	X	-	X	-	-	-	X
145	X	X	-	X	-	-	-	X
146	X	X	-	X	-	-	-
147	X	X	-	X	X	X	-	X
148	X	X	-	X	-	-	-
149	X	X	-	X	-	-	-
150	X	X	-	X	-	-	-
151	X	X	-	X	-	-	-
152	X	X	-	X	-	-	-
153	X	X	-	X	-	-	-
154	X	X	-	X	-	-	-
155	X	X	-	X	-	-	-	X
156	X	X	-	X	-	-	-	X
157	X	X	-	X	-	-	-
158	X	X	-	X	-	-	-
159	X	X	-	X	-	-	-
160	X	X	-	X	-	-	-
161	X	X	-	X	-	-	-
162	X	X	-	X	-	-	-
163	X	X	-	X	-	-	-
164	X	X	-	X	-	-	-
165	X	X	-	X	X	X	X	X
166	X	X	X	X	X	X	-	X	X	ANNGTATATAACTATCTATTCGATGATGAAGATACCCCACCAAACCCAAAAAAAGAGGGTGGGTCGAATCANACAAGTTTGTACAAAAAAGTTGGCGGCCGCCGTGAGCTCTGCCTTGGGCCCCTGCGCCGCCTACGCAAAAGGCAGCGGCACCAGCCCTTCTGCGGGCTGCTGTAGCGGAGTCAAGAGATTGGCCGGCTTAGCGCGGAGCACCGCCGACAAGCAAGCTACGTGCAGGTGCCTCAAGAGTGTCGCCGGCGCGTACAACGCCGGCAGGGCCGCAGGCATCCCCTCCAGGTGCGGCGTCAGCGTCCCCTACACGATCAGCGCCAGTGTCGACTGCTCTAAGATCCACTGATCGAACACGTGCTCCCCATATCTCCAGCGATCGACGCTTGG…	HORVU.MOREX.r3.3HG0227420	3.3e-52
167	X	X	-	X	X	X	-	X
168	X	X	-	X	-	-	-	X
169	X	X	-	X	-	-	-
170	X	X	-	X	-	-	-
171	X	X	-	X	-	-	-
172	X	X	-	X	X	X	X	X	X	GTGGNNCGAATCANACAAGTTTGTANAAAAAAGTTGGCGGCCGCCAAGGTNGAGGAACTTCCAGAAGGAGGCGGCGAGGGCGAGCAGGGAGCGAAAGAGATGGAGAACGGCGGCAGCAAAGGCGACGTCCCGGAGGACGCCAACGACCATTGTCCTGGAACGCAGTCGGAGGAGGCGGGAAAGGCCGATTCCTGCGCCGGGTGTCCTAACCAGCAGATTTGCGCCACCGCCCCAAAGGGCCCAGATCCTGACTTGGTTGCTATTGCTGAGCGGATGGCTACGGTGAAACACAAGATACTGGTTTTGTCAGGAAAGGGAGGTGTTGGAAAGAGCACATTTTCTGCCCAGCTCTCATTTGCCCTAGCTGAAATGGACCATCAGGTTGGCCTCCTCGACATA…	HORVU.MOREX.r3.6HG0591820	0.0
173	X	X	-	X	-	-	-
174	X	X	-	X	X	X	X		X	CCAANNNAAGAGGGTGGNTCGAATCANACAAGTTTGTACAAAAAAGTTGGCGGCCGCCAAGGTAGAGGTAACTTCCAGAAGGAGGCGGCGAGGGCGAGCAGGGAGCGAAAGAGATGGAGAACGGCGGCAGCAAAGGCGACGTCCCGGAGGACGCCAACGACCATTGTCCTGGAACGCAGTCGGAGGAGGCGGGAAAGGCCGATTCCTGCGCCGGGTGTCCTAACCAGCAGATTTGCGCCACCGCCCCAAAGGGCCCAGATCCTGACTTGGTTGCTATTGCTGAGCGGATGGCTACGGTGAAACACAAGATACTGGTTTTGTCAGGAAAGGGAGGTGTTGGAAAGAGCACATTTTCTGCCCAGCTCTCATTTGCCCTAGCTGAAATGGACCATCAGGTTG…	HORVU.MOREX.r3.6HG0591820	0.0
175	X	X	-	X	-	-	-
176	X	X	-	X	-	-	-
177	X	X	-	X	-	-	-
178	X	X	-	X	-	-	-
179	X	X	-	X	-	-	-
180	X	X	X	X	X	X	X	X
181	X	X	-	X	X	X	-	X
182	X	X	-	X	-	-	-
183	X	X	-	X	-	-	-
184	X	X	-	X	-	-	-	X
185	X	X	-	X	X	-	-
186	X	X	-	X	-	-	-
187	X	X	-	X	-	-	-
188	X	X	-	X	-	-	-
189	X	X	-	X	X	-	-	X
190	X	X	-	X	-	-	-	X
191	X	X	-	-	-	-	-
192	X	X	-	X	-	-	-
193	X	X	-	X	-	-	-
194	X	X	-	X	-	-	-
195	X	X	-	X	X	X	X	X	X	GCTNNGCAGTCTATTCATCTCAGATCTGAAGTTCATCCCCTCTCCCGGTGTTCTGTTCCCAGCTTGGATCCTTCATCGAGGACGAGGACCGTTCCTCTCCAAGTTGTGATTGATCGCATCGGCAGCTTCTTACATCATCAGCGATTAATGGCCACCGGAGGCGTAACCCTGGAGAGCCTACCGAACGAGCTACCATTAGACTTCTTGAACAAAATCACAAGGAACTTCTCCGATGAGCTACTACTTGGTCAGGGCGCATTCGGGTCAGTTTATAAGGGGATCCTGGACGATGGTGGGGTGGTTGCTGTGAAGAAACTCGCGGAAAATTCCCCTGTACCACGTGACACAATATTCGTGAATGAGGTTCAGAATATTATGGTGCTTGAACATGAAAATATC…	HORVU.MOREX.r3.2HG0132360	6.3E-147
196	X	X	-	X	-	-	-
197	X	X	-	X	-	-	-
198	X	X	-	X	-	-	-	X
199	X	X	-	X	-	-	-	X
200	X	X	-	X	-	-	-
201	X	X	-	X	-	-	-	X
202	X	X	-	X	-	-	-
203	-	-	-	-	-	-	-
204	X	X	-	X	-	-	-	X
205	X	X	-	X	-	-	-
206	X	X	-	X	-	-	-
207	X	X	-	X	-	-	-
208	X	X	-	X	-	-	-
209	X	X	-	X	-	-	-
210	X	X	-	X	-	-	-
211	X	X	-	X	-	-	-
212	X	X	-	X	-	-	-
213	X	X	-	X	-	-	-
214	X	X	X	X	X	X	X	X	X	ANGTANATNACTATCTATTCGATGATGAAGANACCCCACCAAACCCAAAAAAAGAGGGTGGGTCGAATCAAACAAGTTTGTACAAAAAAGTTGGCGGCCGCCCAAACTCAATGCGGCCACCTATACTTCAGTGTCCAAATGGCCACACAATTTGCTCCAGCTGTAAGCATAGGGTAGACAACCATTGCCCCACTTGCCGCCAGGAACTGGGAAATATCAGATGCTTGGCTCTCGAGAAGGTGGCCGAATCGATCCAGCTTCCATGCAAGTACCAAAGCCTGGGCTGCACCGAGATCCATCCTTACCAGAACAAACTTAAGCATGAGGAGATCTGCAGGTTCAGGCCATACAGCTGTCCATACGCAGGTTCAGAGTGCCTGATCGCAGGCGACGTTCCGA…	HORVU.MOREX.r3.6HG0553110	0.0
215	X	X	-	X	-	-	-
216	X	X	-	X	-	-	-
217	X	X	-	X	-	-	-
218	X	X	-	X	-	-	-
219	X	X	-	X	-	-	-
after 6 days
220	X	X	-	X	-	-	-
221	X	X	-	X	-	-	-
222	X	X	-	X	-	-	-
223	X	X	-	-	-	-	-
224	X	X	-	X	-	-	-
225	X	X	-	X	-	-	-
226	X	X	-	-	-	-	-
227	X	X	-	X	-	-	-
228	X	X	-	X	X	-	-	X
229	X	X	-	X	-	-	-	X
230	X	X	-	X	X	-	-
231	X	X	-	-	-	-	-
232	X	X	-	X	-	-	-
233	X	X	-	X	-	-	-
234	X	X	-	X	-	-	-
235	X	X	-	-	-	-	-
236	X	X	-	X	-	-	-
237	X	X	-	X	-	-	-
238	X	X	-	X	X	-	-
239	X	X	-	X	-	-	-	X
240	X	X	-	X	X	X	-	X
241	X	X	-	X	-	-	-
242	X	X	-	X	-	-	-
243	X	X	-	X	-	-	-
244	X	X	-	X	-	-	-
245	X	X	-	X	-	-	-
246	X	X	-	X	-	-	-
247	X	X	-	X	-	-	-
248	X	X	-	X	-	-	-
249	X	X	-	X	-	-	-	X
250	X	X	-	X	X	-	-
251	X	X	-	X	-	-	-
252	X	X	-	-	-	-	-
253	X	X	-	X	-	-	-
254	X	X	-	X	-	-	-
255	X	X	-	X	-	-	-
256	X	X	-	X	X	-	-
257	X	X	-	X	-	-	-
258	X	X	-	X	-	-	-
259	X	X	-	X	-	-	-	X
260	X	X	-	X	-	-	-
261	X	X	-	X	-	-	-
262	X	X	-	X	-	-	-
263	X	X	-	X	-	-	-
264	X	X	-	X	-	-	-
265	X	X	-	X	X	X	X		X	GTGGNNCGAATCANACAAGTTTGTACAAAAAAGTTGGCGGCCGCCCACANNNCGAGCGCTTGCAGAGAAGCCATAGAGCAGCAACCTGGGATCAGCTCAAGCACTGACCAGGCGCCGCAGCGCGAACTCGAGGGCTAGGAATTAATGGCGCCGGCTTCGTCGTTCCCGATCATCGACATGGGGCTGCTGGCCGGGGGCGGGGAGGAGCGGCCGGCGGCGATGGACCTGCTGCATGACGCATGCGAGAACTGGGGATTCTTCCAGGTTCTGGACCACGGCATCTCGACGGAGCTGATGGACGAGGTGGAGAGGATGACCAAGGGGCACTACAAGAGGGTGCGCGAGCAGAGGTTCCTCGAGTTCGCGAGCAAGACGCTGGAGGACGGCGGCGGCAGGGCG…	HORVU.MOREX.r3.5HG0485790	0.0
266	X	X	-	X	-	-	-
267	X	X	-	X	-	-	-
after 7 days
268	X	X	-	X	-	-	-
269	X	X	-	X	-	-	-
270	X	X	-	X	-	-	-
271	X	X	-	X	-	-	-
272	X	X	-	X	-	-	-
273	X	X	-	X	-	-	-
274	X	X	-	X	-	-	-
275	X	X	-	X	-	-	-
276	X	X	-	X	-	-	-
277	X	X	-	X	-	-	-
278	X	X	-	X	-	-	-
279	X	X	-	X	-	-	-
280	X	X	-	X	-	-	-
281	X	X	-	X	X	X	X	X	X	NNGGANTGATGTATATAACTATCTATTCGATGATGAAGATCACCCCACCAAACCCAAAAAAAGAGGGTGGGTCGAATCAAACAAGTTTGTACAAAAAAGTTGGCGGCCGCCAAGGAGAGGAACTTCCAGAAGGAGGCGGCGAGGGCGAGCAGGGAGCGAAAGAGATGGAGAACGGCGGCAGCAAAGGCGACGTCCCGGAGGACGCCAACGACCATTGTCCTGGAACGCAGTCGGAGGAGGCGGGAAAGGCCGATTCCTGCGCCGGGTGTCCTAACCAGCAGATTTGCGCCACCGCCCCAAAGGGCCCAGATCCTGACTTGGTTGCTATTGCTGAGCGGATGGCTACGGTGAAACACAAGATACTGGTTTTGTCAGGAAAGGGAGGTGTTGGAAAGAGCA…	HORVU.MOREX.r3.6HG0591820	0.0
282	X	X	-	X	-	-	-
283	X	X	-	X	X	X	X	X	X	GGTNNNGAACTTCCAGAAGGAGGCGGCGAGGGCGAGCAGGGAGCGAAAGAGATGGAGAACGGCGGCAGCAAAGGCGACGTCCCGGAGGACGCCAACGACCATTGTCCTGGAACGCAGTCGGAGGAGGCGGGAAAGGCCGATTCCTGCGCCGGGTGTCCTANNCAGCAGATTTGCGCCACCGCCCCAAAGGGCCCAGATCCTGACTTGGTTGCTATTGCTGAGCGGATGGCTACGGTGAAACACAAGATACTGGTTTTGTCAGGAAAGGGAGGTGTTGGAAAGAGCACATTTTCTGCCCAGCTCTCATTTGCCCTAGCTGAAATGGACCATCAGGTTGGCCTCCTCGACATAGATATATGCGGCCCTAGCATCCCGAAAATGTTAGGCCTTGAAGGCCAG…	HORVU.MOREX.r3.6HG0591820	0.0
284	X	X	-	X	-	-	-
285	X	X	-	X	-	-	-
286	X	X	-	X	-	-	-
287	X	X	-	X	X	X	X		X	NNNGAGATCTCGCTGCCTTTCGTTCTCCCCGGAGAGTCGGCCGAGAAGGCCTCGTGGGAGATCAAGCCGCAGCCGGCGTCCCAGAAGATCCTTCCCATGACCATGTCTATATGATCGACAACCCGGTCCTAGATTTTTTTTTCCCGGGTGGATTTTGTTGTGACGGCTGTGCAGTTTCTGTATTTGTTGGCTGTTTGGGAACGAGAGAAGTGTTTCTTTCTTCATCATGCATAGAAAAAAAAGACCTGGGGTTGCCTCACATGGGCCCTTCCTTGTACAGCCCAAGATTCCTGCCGTGTCGTGCCATTGGTTTTTGAAAGATGNAATTTCGTTTCGGTTGTGCCAACACATCACCAATAATGCAGTTGCGGTTAAANNAAAAAAAAAAAAAAAAAAANNN	HORVU.MOREX.r3.5HG0509400	9.1E-70
288	X	X	-	X	-	-	-
289	X	X	-	X	-	-	-
290	X	X	-	X	-	-	-
291	X	X	-	X	-	-	-
292	X	X	-	X	-	-	-	X
293	X	X	-	X	-	-	-	X
294	X	X	-	X	-	-	-	X
295	X	X	-	X	-	-	-
296	X	X	-	X	-	-	-
297	X	X	-	X	-	-	-	X
298	X	X	X	X	X	X	X		multiple bands
299	X	X	-	X	-	-	-
300	X	X	-	X	-	-	-
301	X	X	-	X	-	-	-
302	X	X	-	-	-	-	-
303	X	X	-	X	-	-	-
304	X	X	-	-	-	-	-
305	X	X	-	X	-	-	-
306	X	X	-	X	-	-	-	X
307	X	X	-	X	X	-	-	X
308	X	X	-	X	-	-	-
309	X	X	-	X	-	-	-
310	X	X	-	X	-	-	-
controls
pDEST32/pDest22	X	X	-	-	-	-	-
pDest32+CSEP214/pDEST22	X	X	-	-	-	-	-
Number	303		33	291	79	59	43	84	52
										Gene ID	number of hits
										bad sequencing quality	3
										HORVU.MOREX.r3.5HG0509400	11
										HORVU.MOREX.r3.3HG0273790	9
										HORVU.MOREX.r3.6HG0591820	11
										HORVU.MOREX.r3.2HG0132820	1
										BLGH_06626	3
										HORVU.MOREX.r3.2HG0132360	6
										HORVU.MOREX.r3.5HG0485790	1
										HORVU.MOREX.r3.6HG0553110	1
										HORVU.MOREX.r3.2HG0135590	1
										HORVU.MOREX.r3.2HG0194790	1
										HORVU.MOREX.r3.5HG0444370	1
										HORVU.MOREX.r3.7HG0674480	2
										HORVU.MOREX.r3.3HG0227420	1
										total number	49

### Sheet: information about hits
Summary of the potential interaction partners of CSEP0214. VPS18 was chosen as one of the best candidates since it could activate all reporter genes and grow on high concentrations of 3-AT. Besides this, it was one of the most frequent candidates (11 hits).
Gene ID	number of times found	Description	Reporter activation	In frame / coverage of amino acid sequence
HORVU.MOREX.r3.5HG0509400	11	Vacuolar sorting protein 18 (VPS18)	HIS3 + 25 mM 3AT, ADE2, lacZ	in frame / 15%
HORVU.MOREX.r3.3HG0273790	9	FCP1 homology domain-containing protein	HIS3 + 5 mM 3AT, ADE2, lacZ	in frame / 72%
HORVU.MOREX.r3.6HG0591820	11	Cytosolic Fe-S cluster assembly factor NBP35	HIS3 + 25 mM 3AT, lacZ	in frame / 71%
HORVU.MOREX.r3.2HG0132820	1	Phenylalanine ammonia-lyase	HIS3 + 5 mM 3AT, ADE2, lacZ	n.d.
BLGH_06626	3	TRAF-type zinc finger protein	HIS3 + 25 mM 3AT, lacZ	n.d
HORVU.MOREX.r3.2HG0132360	6	Protein kinase domain-containing protein	HIS3 + 25 mM 3AT, lacZ	in frame / 80%
HORVU.MOREX.r3.5HG0485790	1	ACC oxidase	HIS3 + 25 mM 3AT	n.d
HORVU.MOREX.r3.6HG0553110	1	E3 ubiquitin-protein ligase	HIS3 + 25 mM 3AT, ADE2, lacZ	in frame / 78%
HORVU.MOREX.r3.2HG0135590	1	Photosystem II assembly protein	HIS3, ADE2	in frame / 55%
HORVU.MOREX.r3.2HG0194790	1	Polyamine oxidase 2	HIS3 + 10 mM 3AT, ADE2	in frame / 21%
HORVU.MOREX.r3.5HG0444370	1	Trafficking protein particle complex II-specific subunit 130 homolog	HIS3 + 25 mM 3AT, lacZ	n.d
HORVU.MOREX.r3.7HG0674480	2	RING-type domain-containing protein	HIS3 + 25 mM 3AT, ADE2, lacZ	in frame / 39%
HORVU.MOREX.r3.3HG0227420	1	Bifunctional inhibitor/plant lipid transfer protein	HIS3 + 10 mM 3AT, ADE2, lacZ	n.d.
n.d., not determined
