## Supplementary Table 4 for "A powdery mildew core effector protein targets host endosome tethering complexes HOPS and CORVET"

### Sheet: Antibodies and cellular markers
	Antibody name	Produced in	Dilution	Company	Peptide sequence (N-C)
	α-RFP	rat	1:1000 in 5% skim milk in TBST	Proteintech Germany GmbH, Planegg-Martinried, Gemany
	α-HA	rat	1:5000 in 5% skim milk in TBST	F. Hoffmann-La Roche AG, Basel, Switzerland
	α-LexA	rabbit	1:5000 in 5% skim milk in TBST	provided by Prof. Dr. Karin Römisch (Saarland University, Germany)
	α-GAL4 DBD	mouse	1:1000 in 5% skim milk in PBST	Santa Cruz Biotechnology, Inc, Dallas, TX, USA
	α-GLA4 AD	mouse	1:1000 in 5% skim milk in PBST	Santa Cruz Biotechnology, Inc, Dallas, TX, USA
	α-Flag	mouse	1:1000 in 5% skim milk in PBST	Merck KGaA, Darmstadt, Germany
	α-mouse-HRP	goat	1:2000 in 5% skim milk in TBST	Thermo Fisher Scientific, Waltham, Ma, USA
	α-rabbit-HRP	goat	1:2000 in 5% skim milk in TBST	Cell Signaling Technology, Danvers, MA, USA
	α-rat-HRP	goat	1:2000 in 5% skim milk in TBST	Sigma Aldrich, St. Louis, MO, USA
	α-CSEP0214	rabbit	1:120 in 5% skim milk in TBST	this study (produced by Davids Biotechnologie GmbH, Regenburg, Germany)	HTEGGKGGKGGKGDDDGDDD and IDAGCKSAADFACTCEHDTNKA
	Marker/construct	Labels	Reference
	SP–mCherry–HDEL	ER lumen	Nelson BK, Cai X, Nebenführ A (2007) A multicolored set of in vivo organelle markers for co-localization studies in Arabidopsis and other plants. Plant J. 51: 1126–1136.
	SP–mYFP–HDEL	ER lumen	Irons SL, Evans DE, Brandizzi F (2003) The first 238 amino acids of the human lamin B receptor are targeted to the nuclear envelope in plants. J Exp Bot 54: 943–950.
	ST–YFP	Golgi	Brandizzi F, Snapp EL, Roberts AG, Lippincott-Schwartz J, Hawes C (2002) Membrane protein transport between the endoplasmic reticulum and the Golgi in tobacco leaves is energy dependent but cytoskeleton independent: evidence from selective photobleaching. Plant Cell 14: 1293–1309.
	mCherry-ROR2	Plasma membrane	This study
	SP-RFP-AFVY	Vacoule	Hunter PR, Craddock CP, Di Benedetto S, Roberts LM, Frigerio L (2007) Fluorescent reporter proteins for the tonoplast and the vacuolar lumen identify a single vacuolar compartment in Arabidopsis cells. Plant Physiol 145: 1371–1382.
	pAMPAT-SP-mCherry	secretory marker	Panstruga lab, RWTH Aachen, Germany

### Sheet: Primers
	Primer name	Primer sequence (5´-3´)	Reference
	VPS18 RNAi pENTR f	CACCATGAGGCTGACAAGAAGGAGAAGTATGTGAAGTTG	This study
	VPS18 RNAi pENTR r	GTGTATTATCAACTACAAGCTCCTCCACAATTTGCTGAC	This study
	VPS41 RNAi pENTR f	CACCATGAAGTGGAGGACAGATCTTCTTGCCTGG	This study
	VPS41 RNAi pENTR r	ATTGCTGCTTCCTGAGAAAGGGGCG	This study
	VPS8 RNAi pENTR f	CACCATGACAATTTGGGATGTACAGAAGGCTACTGCAG	This study
	VPS8 RNAi pENTR r	TGTGTATTTCCATGCAGCATAAGCAATTGACCCT	This study
	CSEP0214 pENTR f	CACCATGCAATTAATTCGCCTCCTCGTCC	This study
	CSEP0214 pENTR r	TTAATTGTAGGAGTCAGTGTCGTTGGC	This study
	BLGH_01980 GWY f	GGGGACAAGTTTGTACAAAAAAGCAGGCTGCATGCAGACTGGTGATAATCTTCCTG	This study
	BLGH_01980 GWY r	GGGGACCACTTTGTACAAGAAAGCTGGGTCTCACAAAAACAGAGCTGCTAG	This study
	BLGH_00252 GWY f	GGGGACAAGTTTGTACAAAAAAGCAGGCTGCATGTATCCAAGTTCTGAAGGCATCAG	This study
	BLGH_00252 GWY r	GGGGACCACTTTGTACAAGAAAGCTGGGTCTTACCCACTATTTCCAGGCC	This study
	CSEP0214 GWY f	GGGGACAAGTTTGTACAAAAAAGCAGGCTGCATGTCTCCCTACTCGACC	This study
	CSEP0214 GWY r	GGGGACCACTTTGTACAAGAAAGCTGGGTATTAATTGTAGGAGTCAGTGTCG	This study
	CSEP0214 -STOP GWY r	GGGGACCACTTTGTACAAGAAAGCTGGGTAATTGTAGGAGTCAGTGTCGTTGGCTG	This study
	CSEP214-dis. GWY f	GGGGACAAGTTTGTACAAAAAAGCAGGCTGCATGGGACCACAAACTTGCAACGA	This study
	CSEP0214 dis -STOP GWY r	GGGGACCACTTTGTACAAGAAAGCTGGGTGTTAGTCGTTGCAAGTTTGTGGTCCATC	This study
	CSEP0214 dis -STOP GWY r	GGGGACCACTTTGTACAAGAAAGCTGGGTGGTCGTTGCAAGTTTGTGGTCCATC	This study
	CSEP0214 Δ86 GWY r	GGGGACCACTTTGTACAAGAAAGCTGGGTCTCAGTGATCTAGGACACAGGGTGTTTC	This study
	CSEP0214 -STOP Δ86 GWY r	GGGGACCACTTTGTACAAGAAAGCTGGGTGGTGATCTAGGACACAGGGTGTTTCT	This study
	CSEP0214 Δ72 GWY r	GGGGACCACTTTGTACAAGAAAGCTGGGTGTCAGTTGGTGTCATGTTCACAGG	This study
	CSEP0214 -STOP Δ72 GWY r	GGGGACCACTTTGTACAAGAAAGCTGGGTGGTTGGTGTCATGTTCACAGGTGCAAG	This study
	CSEP0214 c-term GWY f	GGGGACAAGTTTGTACAAAAAAGCAGGCTCGATGAAAGCCATTACCAAACAAGAAACACC	This study
	CSEP0214 c-term short GWY f	GGGGACAAGTTTGTACAAAAAAGCAGGCTGCATGTGCAGTCTTCAGGATTCTATTGG	This study
	CSEP0214 c-term short GWY r	GGGGACCACTTTGTACAAGAAAGCTGGGTGCTAAACGTTGCATAGATCACAGATGAGA	This study
	CSEP0214 c-term short -STOP GWY r	GGGGACCACTTTGTACAAGAAAGCTGGGTGAACGTTGCATAGATCACAGATGAGACG	This study
	VPS18 GWY f	GGGGACAAGTTTGTACAAAAAAGCAGGCTCGATGGATGCCGGCCAGCTCTTCT	This study
	VSP18 GWY r	GGGGACCACTTTGTACAAGAAAGCTGGGTCTCATATAGACATGGTCATGGG	This study
	VSP18 -STOP GWY r	GGGGACCACTTTGTACAAGAAAGCTGGGTCTATAGACATGGTCATGGGAAGGA	This study
	VPS18 RING GWY f	GGGGACAAGTTTGTACAAAAAAGCAGGCTGCATGGAGGAGGAATGTGGGGTATG	This study
	VPS18 ΔRING -STOP GWY r	GGGGACCACTTTGTACAAGAAAGCTGGGTCCTCGCGATCAATAACTGTGTATC	This study
	VPS18 ΔRING GWY r	GGGGACCACTTTGTACAAGAAAGCTGGGTCTCACTCGCGATCAATAACTGTGTATC	This study
	VPS16 GWY f	GGGGACAAGTTTGTACAAAAAAGCAGGCTCGATGTCCTCCTCCATCTCCGTC	This study
	VPS16 GWY r	GGGGACCACTTTGTACAAGAAAGCTGGGTCTCAGTACGTTCCTTGGAAAG	This study

### Sheet: Vectors and clones
	Name	Resistance marker	Features	Reference
	pDONR201	Kanamycin	Entry vector for GatewayR -based cloning	Invitrogen
	pDONR207	Gentamicin	Entry vector for GatewayR -based cloning	Invitrogen
	pENTR211	Kanamycin	Entry vector for GatewayR -based cloning	Invitrogen
	pJawohl2B-3xHA-GWY	Ampicillin	Plant expression vector with N-terminal 3xHA tag to protein of interest	Parker lab, MPIPZ Cologne, Germany
	pEarleyGate 201	Kanamycin	Plant expression vector with N-terminal HA tag to protein of interest	Earley KW, Haag JR, Pontes O, Opper K, Juehne T, Song K, Pikaard CS (2006) Gateway-compatible vectors for plant functional genomics and proteomics. Plant J. 45: 616–629.
	pNX32-Dest	Ampicillin	Yeast split-Ubiquitin vector with N-terminal NubG tag to protein of interest, low binding version of NubI, high copy, Tryptophan marker, ADH1 promoter	Grefen C, Lalonde S, Obrdlik P (2007) Split-ubiquitin system for identifying protein-protein interactions in membrane and full-length proteins. Curr Protoc Neurosci Chapter 5: Unit 5.27.
	pMetOYC-Dest	Ampicillin	Yeast split-Ubiquitin vector with N-terminal transmembrane domain and C-terminal reporter construct with Cub and PLV to protein of interest, low copy, Leucine marker, Methionine repressible promoter	Xing S, Wallmeroth N, Berendzen KW, Grefen C (2016) Techniques for the analysis of protein-protein interactions in vivo. Plant Physiol 171: 727–758.
	p35S-mCherry-GWY	Ampicillin	Plant expression vector with N-terminal mCherry tag to protein of interest	Panstruga lab, RWTH Aachen
	pGWB555	Spectinomycin	Plant expression vector with N-terminal mRFP tag to protein of interest	Nakagawa T, Suzuki T, Murata S, Nakamura S, Hino T, Maeo K, Tabata R, Kawai T, Tanaka K, Niwa Y, Watanabe Y, Nakamura K, Kimura T, Ishiguro S (2007) Improved Gateway binary vectors: High-performance vectors for creation of fusion constructs in transgenic analysis of plants. Biosci. Biotechnol. Biochem. 71: 2095–2100.
	pUbi::GWY	Ampicillin	Plant expression vector with Ubiquitin promoter and without tag	Shen QH, Saijo Y, Mauch S, Biskup C, Bieri S, Keller B, Seki H, Ülker B, Somssich IE, Schulze-Lefert P (2007) Nuclear activity of MLA immune receptors links isolate-specific and basal disease-resistance responses. Science 315: 1098–1103.
	pDest32	Gentamicin	Yeast two-hybrid vector with N-terminal DNA-binding domain, Leucine marker, low copy, ADH1 promoter	Invitrogen
	pDest22	Ampicillin	Yeast two-hybrid vector with N-terminal activation domain, Tryptophan marker, low copy, ADH1 promoter	Invitrogen
	pENTR/D-TOPO	Kanamycin	Entry vector for GatewayR -based cloning	Invitrogen
	pIPKTA30N	Ampicillin	dsRNAi vector for transient-induced gene silencing in plant epidermal cells	Douchkov D, Nowara D, Zierold U, Schweizer P (2005) A high-throughput gene-silencing system for the functional assessment of defense-related genes in barley epidermal cells. Mol Plant Microbe Interact 18: 755–761.
	pUbi::mYFP	Ampicillin	Plant expression vector with Ubiquitin promoter, N-terminal mYFP to protein of interest	This study
	pAG426-GPD-GW	Ampicillin	Yeast expression vector with constitutive GPD promoter, high copy and without tag	Alberti S, Gitler AD, Lindquist S (2007) A suite of Gateway cloning vectors for high-throughput genetic analysis in Saccharomyces cerevisiae. Yeast 24: 913–919.
	pXN22-Dest	Ampicillin	Yeast split-Ubiquitin vector with C-terminal NubG tag to protein of interest, low binding version of NuI, high copy, Tryptophan marker, ADH1 promoter	Grefen C, Lalonde S, Obrdlik P (2007) Split-ubiquitin system for identifying protein-protein interactions in membrane and full-length proteins. Curr Protoc Neurosci Chapter 5: Unit 5.27.
	pGWB412	Spectinomycin	Plant expression vector with N-terminal Flag tag to protein of interest	Nakagawa T, Suzuki T, Murata S, Nakamura S, Hino T, Maeo K, Tabata R, Kawai T, Tanaka K, Niwa Y, Watanabe Y, Nakamura K, Kimura T, Ishiguro S (2007) Improved Gateway binary vectors: High-performance vectors for creation of fusion constructs in transgenic analysis of plants. Biosci. Biotechnol. Biochem. 71: 2095–2100.
	pENTR211-CSEP0214	Kanamycin	pENTR211 containing CSEP0214 gene without signal peptide from Bh	This study
	pDONR207-CSEP021431-116	Gentamicin	pDONR207 containing aa 31-116 of CSEP0214, cloned from pENTR211-CSEP0214	This study
	pDONR207-CSEP021431-71	Gentamicin	pDONR207 containing aa 31-71 of CSEP0214, cloned from pENTR211-CSEP0214	This study
	pDONR207-CSEP021431-85	Gentamicin	pDONR207 containing aa 31-85 of CSEP0214, cloned from pENTR211-CSEP0214	This study
	pDONR207-CSEP02141-71	Gentamicin	pDONR207 containing aa 1-71 of CSEP0214, cloned from pENTR211-CSEP0214	This study
	pDONR207-CSEP02141-85	Gentamicin	pDONR207 containing aa 1-85 of CSEP0214, cloned from pENTR211-CSEP0214	This study
	pDONR201-CSEP021431-116 -STOP	Kanamycin	pDONR201 containing aa 31-116 of CSEP0214, cloned from pNX32-Dest-CSEP0214	This study
	pDONR201-CSEP021431-116	Kanamycin	pDONR201 containing aa 31-116 of CSEP0214, cloned from pNX32-Dest-CSEP0214	This study
	pDONR201-CSEP021431-71 -STOP	Kanamycin	pDONR201 containing aa 31-71 of CSEP0214, cloned from pNX32-Dest-CSEP0214	This study
	pDONR201-CSEP021431-71	Kanamycin	pDONR201 containing aa 31-71 of CSEP0214, cloned from pNX32-Dest-CSEP0214	This study
	pDONR201-CSEP021431-85 -STOP	Kanamycin	pDONR201 containing aa 31-85 of CSEP0214, cloned from pNX32-Dest-CSEP0214	This study
	pDONR201-CSEP021431-85	Kanamycin	pDONR201 containing aa 31-85 of CSEP0214, cloned from pNX32-Dest-CSEP0214	This study
	pDONR201-CSEP02141-71 -STOP	Kanamycin	pDONR201 containing aa 1-71 of CSEP0214, cloned from pNX32-Dest-CSEP0214	This study
	pDONR201-CSEP02141-71	Kanamycin	pDONR201 containing aa 1-71 of CSEP0214, cloned from pNX32-Dest-CSEP0214	This study
	pDONR201-CSEP02141-85 -STOP	Kanamycin	pDONR201 containing aa 1-85 of CSEP0214, cloned from pNX32-Dest-CSEP0214	This study
	pDONR201-CSEP02141-85	Kanamycin	pDONR201 containing aa 1-85 of CSEP0214, cloned from pNX32-Dest-CSEP0214	This study
	pDONR201-CSEP02141-34 -STOP	Kanamycin	pDONR201 containing aa 1-34 of CSEP0214, cloned from pNX32-Dest-CSEP0214	This study
	pDONR201-CSEP02141-34	Kanamycin	pDONR201 containing aa 1-34 of CSEP0214, cloned from pNX32-Dest-CSEP0214	This study
	pDONR201-CSEP021472-116 -STOP	Kanamycin	pDONR201 containing aa 72-116 of CSEP0214, cloned from pNX32-Dest-CSEP0214	This study
	pDONR201-CSEP021472-116	Kanamycin	pDONR201 containing aa 72-116 of CSEP0214, cloned from pNX32-Dest-CSEP0214	This study
	pDONR201-CSEP021485-107 -STOP	Kanamycin	pDONR201 containing aa 85-107 of CSEP0214, cloned from pNX32-Dest-CSEP0214	This study
	pDONR201-CSEP021485-107	Kanamycin	pDONR201 containing aa 85-107 of CSEP0214, cloned from pNX32-Dest-CSEP0214	This study
	pDONR207-BLGH_01980	Gentamicin	pDONR207 containing full length BLGH_01980 gene from Bh	This study
	pDONR207-BLGH_00252	Gentamicin	pDONR207 containing full length BLGH_00252 gene from Bh	This study
	pDest32-CSEP0214	Gentamicin	pDest32 containing CSEP0214 gene without signal peptide from Bh	This study
	pDest32-CSEP021431-116	Gentamicin	pDest32 containing aa 31-116 of CSEP0214, cloned from pDONR201-CSEP021431-116	This study
	pDest32-CSEP021431-71	Gentamicin	pDest32 containing aa 31-71 of CSEP0214, cloned from pDONR201-CSEP021431-71	This study
	pDest32-CSEP021431-85	Gentamicin	pDest32 containing aa 31-85 of CSEP0214, cloned from pDONR201-CSEP021431-85	This study
	pDest32-CSEP02141-71	Gentamicin	pDest32 containing aa 1-71 of CSEP0214, cloned from pDONR201-CSEP02141-71	This study
	pDest32-CSEP02141-85	Gentamicin	pDest32 containing aa 1-85 of CSEP0214, cloned from pDONR201-CSEP02141-85	This study
	pDest32-CSEP02141-34	Gentamicin	pDest32 containing aa 1-34 of CSEP0214, cloned from pDONR201-CSEP02141-34	This study
	pDest32-CSEP021473-116	Gentamicin	pDest32 containing aa 73-116 of CSEP0214, cloned from pDONR201-pDONR201-CSEP021472-116	This study
	pDest32-CSEP021485-107	Gentamicin	pDest32 containing aa 85-107 of CSEP0214, cloned from pDONR201-CSEP021485-107	This study
	pNX32-Dest-CSEP0214	Ampicillin	pNX32-Dest containing CSEP0214 gene without signal peptide, cloned from pENTR211-CSEP0214	This study
	pNX32-Dest-CSEP021431-116	Ampicillin	pNX32-Dest containing aa 31-116 of CSEP0214, cloned from pDONR207-CSEP021431-116	This study
	pNX32-Dest-CSEP021431-71	Ampicillin	pNX32-Dest containing aa 31-71 of CSEP0214, cloned from pDONR207-CSEP021431-71	This study
	pNX32-Dest-CSEP021431-85	Ampicillin	pNX32-Dest containing aa 31-85 of CSEP0214, cloned from pDONR207-CSEP021431-85	This study
	pNX32-Dest-CSEP02141-71	Ampicillin	pNX32-Dest containing aa 1-71 of CSEP0214, cloned from pDONR207-CSEP02141-71	This study
	pNX32-Dest-CSEP02141-85	Ampicillin	pNX32-Dest containing aa 1-85 of CSEP0214, cloned from pDONR207-CSEP02141-85	This study
	pNX32-Dest-CSEP02141-34	Ampicillin	pNX32-Dest containing aa 1-34 of CSEP0214, cloned from pDONR201-CSEP02141-34	This study
	pNX32-Dest-CSEP021472-116	Ampicillin	pNX32-Dest containing aa 72-116 of CSEP0214, cloned from pDONR201-CSEP021472-116	This study
	pNX32-Dest-CSEP021485-107	Ampicillin	pNX32-Dest containing aa 85-107 of CSEP0214, cloned from pDONR201-CSEP021485-107	This study
	pNX32-Dest-BLGH_01980	Ampicillin	pNX32-Dest containing full length BLGH_01980 gene from Bh	This study
	pNX32-Dest-BLGH_00252	Ampicillin	pNX32-Dest containing full length BLGH_00252 gene from Bh	This study
	pAG426-GPD-CSEP0214	Ampicillin	pAG426-GPD-GW containing full length CSEP0214, cloned from pENTR211-CSEP0214	This study
	pXN22-VPS16	Ampicillin	pXN22-Dest containing full length VPS16, cloned from pENTRY-VPS16 -STOP	This study
	pGWB412-VPS16	Spectinomycin	pGWB412 containing full length VPS16, cloned from pDONR207-VPS16	This study
	pJawohl2B-3xHA-CSEP0214	Ampicillin	pJawohl2B-3xHA containing CSEP0214 gene without signal peptide, cloned from pENTR211-CSEP0214	This study
	pEarleyGate 201-CSEP0214	Kanamycin	pEarleyGate 201 containing full length CSEP0214	This study
	pUbi::CSEP0214	Ampicillin	Plant expression vector with Ubiquitin promoter and CSEP0214 gene without signal peptide, cloned from pENTR211-CSEP0214	This study
	p35S::mCherry-VPS18	Ampicillin	Plant expression vector with N-terminal mCherry tag to full length VPS18 gene from Hordeum vulgare, cloned from pDONR201-VPS18	This study
	pGWB555-VPS18	Spectinomycin	pGWB555 containing full length VPS18, cloned from pDONR201-VPS18	This study
	pMetOYC-Dest-VPS18 -STOP	Ampicillin	Yeast split-Ubiquitin vector containing full length VPS18 gene without stop codon from Hordeum vulgare, cloned from pDONR207-VPS18 -STOP	This study
	pMetOYC-Dest-VPS18 RING domain -STOP	Ampicillin	Yeast split-Ubiquitin vector containing the RING domain of VPS18 gene without stop codon from Hordeum vulgare, cloned from pDONR207-VPS18 RING domain -STOP	This study
	pMetOYC-Dest-VPS18 ΔRING domain -STOP	Ampicillin	Yeast split-Ubiquitin vector containing VPS18 gene without RING domain and without stop codon from Hordeum vulgare, cloned from pDONR207-VPS18 ΔRING domain -STOP	This study
	pDONR201-VPS18	Kanamycin	pDONR201 containing full length VPS18 gene from Hordeum vulgare	This study
	pDONR207-VPS18 RING domain	Gentamicin	pDONR207 containing the RING domain of VPS18 gene from Hordeum vulgare, cloned from pDONR201-VPS18	This study
	pDONR207-VPS41	Gentamicin	pDONR207 containing full length VPS41 gene from Hordeum vulgare	This study
	pDONR207-VPS41 RING domain	Gentamicin	pDONR207 containing the RING domain of VPS41 gene from Hordeum vulgare, cloned from pDONR207-VPS41	This study
	pDONR207-VPS18 -STOP	Gentamicin	pDONR207 containing full length VPS18 gene without stop codon from Hordeum vulgare, cloned from pDONR201-VPS18	This study
	pDONR207-VPS18 RING domain -STOP	Gentamicin	pDONR207 containing the RING domain of VPS18 gene without stop codon from Hordeum vulgare, cloned from pDONR201-VPS18	This study
	pDONR207-VPS18 ΔRING domain -STOP	Gentamicin	pDONR207 containing VPS18 gene without RING domain and without stop codon from Hordeum vulgare, cloned from pDONR201-VPS18	This study
	pDONR207-VPS18 ΔRING domain	Gentamicin	pDONR207 containing VPS18 gene without RING domain from Hordeum vulgare, cloned from pDONR201-VPS18	This study
	pENTRY-VPS16 -STOP	Kanamycin	pENTRY containing full length VPS16 gene without stop codon from Hordeum vulgar, synthesised from Twist Biosciences	This study
	pDONR207-VPS16	Gentamicin	pDONR207 containing full length VPS16 gene from Hordeum vulgar	This study
	pUbi::VPS18	Ampicillin	Plant expression vector with Ubiquitin promoter and VPS18 gene from Hordeum vulgare, cloned from pDONR201-VPS18	This study
	pUbi::VPS18 RING domain	Ampicillin	Plant expression vector with Ubiquitin promoter and the RING domain of VPS18 gene from Hordeum vulgare, cloned from pDONR207-VPS18 RING domain	This study
	pUbi::VPS41	Ampicillin	Plant expression vector with Ubiquitin promoter and VPS41 gene from Hordeum vulgare, cloned from pDONR207-VPS41	This study
	pUbi::VPS41 RING domain	Ampicillin	Plant expression vector with Ubiquitin promoter and the RING domain of VPS41 gene from Hordeum vulgare, cloned from pDONR207-VPS41 RING domain	This study
	pEDV6-GWY	Gentamicin	Bacterial vector for protein expression in Pseudomonas fluorescens Effector-to-Host Analyzer (EtHAn)	Fabro G, Steinbrenner J, Coates M, Ishaque N, Baxter L, Studholme DJ, Körner E, Allen RL, Piquerez SJM, Rougon-Cardoso A, Greenshields D, Lei R, Badel JL, Caillaud M-C, Sohn K-H, van den Ackerveken G, Parker JE, Beynon J, Jones JDG (2011) Multiple candidate effectors from the oomycete pathogen Hyaloperonospora arabidopsidis suppress host plant immunity. PLoS Pathog. 7: e1002348.
	pEDV6-gus	Gentamicin	pEDV6 containing gus, cloned from pENTR-gus	This study
	pEDV6-CSEP0214	Gentamicin	pEDV6 containing CSEP0214 gene without signal peptide, cloned from pENTR211-CSEP0214	This study
	pENTR-VPS18-RNAi	Kanamycin	pENTR containing a 540 bp fragment of VPS18 gene (434-973 bp) from Hordeum vulgare, cloned from pDONR201-VPS18	This study
	pENTR-VPS41-RNAi	Kanamycin	pENTR containing a 555 bp fragment of VPS41 gene (565-1119 bp) from Hordeum vulgare, cloned from pDONR207-VPS41	This study
	pIPKTA30N-VPS18	Ampicillin	pIPKTA30N containing a fragment of the VPS18 gene for transient-induced gene silencing of VPS18 in barley epidermal cells, cloned from pENTR-VPS18-RNAi	This study
	pIPKTA30N-VPS41	Ampicillin	pIPKTA30N containing a fragment of the VPS41 gene for transient-induced gene silencing of VPS41 in barley epidermal cells, cloned from pENTR-VPS41-RNAi	This study
